# TUMOR ENDOTHELIAL CELL AUTOPHAGY IS A KEY VASCULAR-IMMUNE CHECKPOINT IN MELANOMA

**DOI:** 10.1101/2023.04.21.537799

**Authors:** Jelle Verhoeven, Kathryn A Jacobs, Francesca Rizzollo, Francesca Lodi, Yichao Hua, Joanna Poźniak, Adhithya Narayanan Srinivasan, Diede Houbaert, Gautam Shankar, Sanket More, Marco B Schaaf, Nikolina Dubroja Lakic, Maarten Ganne, Jochen Lamote, Johan Van Weyenbergh, Louis Boon, Oliver Bechter, Francesca Bosisio, Mathieu JM Bertrand, Jean Christophe Marine, Diether Lambrechts, Gabriele Bergers, Madhur Agrawal, Patrizia Agostinis

**Affiliations:** Cell Death Research and Therapy Laboratory, Center for Cancer Biology, VIB; Department of Cellular and Molecular Medicine, KU Leuven, Leuven, Belgium; Laboratory of Translational Genetics, Center for Cancer Biology, VIB; Department of Human Genetics, KU Leuven, Leuven, Belgium; Laboratory of Tumor Microenvironment and Therapeutic Resistance Center for Cancer Biology, VIB; Department of Oncology, KU Leuven, 3000 Leuven, Belgium; Laboratory of Translational Cell and Tissue Research, Department of Pathology, KULeuven and UZ Leuven, Belgium; Department of Pathology, UZLeuven, Belgium; Laboratory for Molecular Cancer Biology, Center for Cancer Biology, VIB; Laboratory of Clinical and Epidemiological Virology, Department of Microbiology, Immunology and Transplantation, Rega Institute for Medical Research, KU Leuven, Leuven, Belgium; Polpharma Biologics, Utrecht, the Netherlands; Department of General Medical Oncology UZ Leuven,Leuven; VIB Center for Inflammation Research, Ghent University; Department of Biomedical Molecular Biology, Ghent University, 9052 Ghent, Belgium

**Author notes:** Correspondence: Patrizia Agostinis, Madhur Agrawal. These authors contributed equally.

**Keywords:** autophagy, cancer, tumor endothelial cells, inflammation, immunotherapy

## Abstract

Tumor endothelial cells (TECs) actively repress inflammatory responses and maintain an immune-excluded tumor phenotype. However, the molecular mechanisms that sustain TEC-mediated immunosuppression remain largely elusive. Here, we show that autophagy ablation in TECs boosts antitumor immunity by supporting infiltration and effector function of T cells, thereby restricting melanoma growth. In melanoma-bearing mice, loss of TEC autophagy leads to the transcriptional expression of an immunostimulatory/inflammatory TEC phenotype driven by heightened NF-kB and STING signaling. In line, single-cell transcriptomic datasets from melanoma patients disclose an enriched Inflammatory^High^/Autophagy^Low^ TEC phenotype in correlation with clinical responses to immunotherapy. Congruently, patients responding to immunotherapy exhibit an increased presence of inflamed vessels, interfacing with infiltrating CD8+ T cells. Mechanistically, STING-dependent immunity in TECs is not critical for the immunomodulatory effects of autophagy ablation, since NF-kB-driven inflammation remains functional in STING/ATG5 double knockout TECs. Hence, autophagy is a principal tumor vascular anti-inflammatory mechanism dampening melanoma antitumor immunity.
