## Extended data table 1 for "TUMOR ENDOTHELIAL CELL AUTOPHAGY IS A KEY VASCULAR-IMMUNE CHECKPOINT IN MELANOMA"

### Sheet: Sheet1
muTEC DE signature	Mouse	Human
	Parp9	PARP9
	Bnip3l	BNIP3L
	Mdm2	MDM2
	Pik3r1	PIK3R1
	Dusp1	DUSP1
	Ly6c1	LY6H
	Dusp5	DUSP5
	H2-D1	*	Orthologous to human HLA-A (major histocompatibility complex, class I, A); HLA-B (major histocompatibility complex, class I, B); and HLA-C (major histocompatibility complex, class I, C)
	Relb	RELB
	Rad50	RAD50
	Irf7	IRF7
	B2m	B2M
	Tlr4	TLR4
	Hif1a	HIF1A
	Tgfbr1	TGFBR1
	Irf1	IRF1
	Palmd	PALMD
	Kat2b	KAT2B
	Birc3	BIRC3
	H2-T23	*	Orthologous to human HLA-E
	Rps6kb1	RPS6KB1
	Rock1	ROCK1
	Ifih1	IFIH1
	H2-K1	*	Orthologous to human HLA-A (major histocompatibility complex, class I, A)
	Dusp2	DUSP2
	Itga1	ITGA1
	Pten	PTEN
	Cdkn1c	CDKN1C
	Stc1	STC1
	Tnfsf18	TNFSF18
	Nfkbia	NFKBIA
	Ifi203	IFI16
	Rictor	RICTOR
	Gbp2	GBP2
	Atf3	ATF3
	Vcam1	VCAM1
	Rsad2	RSAD2
	Casp1	CASP1
	Icam1	ICAM1
	Tnfrsf11a	TNFRSF11A
	Cd14	CD14
	Nt5e	NT5E
	Tnfaip3	TNFAIP3
	Egr1	EGR1
	Il6	IL6
	Selp	SELP
	Ccl21a	CCL21
	Cxcl2	CXCL2
	Cxcl1	CXCL1
	Hdc	HDC
		HLA-DRA	Human MHCII
		HLA-DRB1	Human MHCII
