## Extended data table 2 for "TUMOR ENDOTHELIAL CELL AUTOPHAGY IS A KEY VASCULAR-IMMUNE CHECKPOINT IN MELANOMA"

### Sheet: Sheet2
sample_id	patient_id	sample_type	response	death	Overall Survival (months)
MEL1	PT1	cutaneous metastasis	NRESP	Yes	25.9
MEL14	PT11	cutaneous metastasis	NRESP	Yes	28.6
MEL15	PT12	subcutaneous metastasis	RESP	No	68.8
MEL17	PT13	lymph node metastasis	NRESP	Yes	15.8
MEL18	PT14	cutaneous metastasis	RESP	Yes	41.2
MEL19	PT15	lymph node metastasis	RESP	No	69.3
MEL20	PT16	intestinal metastasis	RESP	No	68.8
MEL2	PT2	cutaneous metastasis	RESP	No	69
MEL24	PT20	cutaneous metastasis	NRESP	Yes	9.7
MEL3	PT3	lymph node metastasis	RESP	Yes	26.3
MEL10	PT8	intestinal metastasis	NRESP	Yes	26
MEL11	PT9	lymph node metastasis	NRESP	Yes	10.1
